# Mechanistic insights into gene expression changes and electric organ discharge elongation in mormyrid electric fish

**DOI:** 10.1101/2024.09.02.610879

**Authors:** Mauricio Losilla, Jason R. Gallant

## Abstract

Electric organ discharge (EOD) duration in African weakly electric fish (Mormyridae) is the most variable waveform component between species and the basis for distinguishing species-specific signals. EOD duration is thought to be influenced by morphological and physiological features of electrocytes (the cells that comprise the electric organ), but the mechanistic details are poorly understood. It has long been known that EOD duration is modulated by androgen hormones, affording an opportunity to identify gene expression correlates of EOD duration differences. We induced EOD elongation in the mormyrid *Brienomyrus brachyistius* by administering 17α-methyltestosterone (17αMT) to three treatment groups: control (no 17αMT exposure), T1day and T8day (samples taken one and eight days after a single exposure to 17αMT, respectively). We then performed RNAseq, differential gene expression, and functional enrichment analysis to detect gene expression changes during EOD duration change. Our analyses indicate 44 genes whose expression changed in tandem with EOD elongation and include genes responsible for actin filaments and microtubules, extracellular matrix organization, and membrane lipid metabolism. Additionally, we found expression changes in one Na^+^ channel beta subunit, and five K^+^ voltage-gated channels. Together, these genes point toward specific cellular processes that contribute to morphological and physiological changes that contribute to EOD duration changes.
