## Additional File 6 for "Mechanistic insights into gene expression changes and electric organ discharge elongation in mormyrid electric fish"

### Sheet: DEG of highest interest
general theme	Entrez GeneID	Gene Symbol	Gene Description	contrast	FC	Gene Set (enrichment analysis)	Function (edited from Uniprot, except where indicated)
cation homeostasis	125706737	kcng4a	potassium voltage-gated channel, subfamily G, member 4a	control vs T8day	7.82457		Potassium channel subunit that does not form functional channels by itself. Can form functional heterotetrameric channels with KCNB1; modulates the delayed rectifier voltage-gated potassium channel activation and deactivation rates of KCNB1 (PubMed:19074135)
cation homeostasis	125712673	scn4b	sodium channel subunit beta-4-like	control vs T8day	-9.23145		Modulates channel gating kinetics. Causes negative shifts in the voltage dependence of activation of certain alpha sodium channels, but does not affect the voltage dependence of inactivation…
cation homeostasis	125713499	clic2	chloride intracellular channel protein 2-like	control vs T1day	13.0657		Can insert into membranes and form chloride ion channels. Channel activity depends on the pH. Membrane insertion seems to be redox-regulated and may occur only under oxydizing conditions. Modulates the activity of RYR2 and inhibits calcium influx.
				control vs T8day	22.6138
cation homeostasis	125721870	atp1b2b	ATPase Na+/K+ transporting subunit beta 2b	control vs T1day	8.52237		This is the non-catalytic component of the active enzyme, which catalyzes the hydrolysis of ATP coupled with the exchange of Na+ and K+ ions across the plasma membrane
				control vs T8day	17.8805
cation homeostasis	125722963	gabrb3	gamma-aminobutyric acid type A receptor subunit beta3	T1day vs T8day	7.85647	regulation of membrane potential	Ligand-gated chloride channel which is a component of the heteropentameric receptor for GABA, the major inhibitory neurotransmitter in the brain (PubMed:18514161, PubMed:22303015, PubMed:26950270, PubMed:22243422, PubMed:24909990). Plays an important role in the formation of functional inhibitory GABAergic synapses in addition to mediating synaptic inhibition as a GABA-gated ion channel (PubMed:2…
				control vs T8day	5.87089
cation homeostasis	125738950	kcnc2	potassium voltage-gated channel subfamily C member 2-like	control vs T1day	-4.12426		Voltage-gated potassium channel that mediates transmembrane potassium transport in excitable membranes, primarily in the brain. Contributes to the regulation of the fast action potential repolarization and in sustained high-frequency firing in neurons of the central nervous system (PubMed:10482766, PubMed:10414968, PubMed:11506885, PubMed:22831914). .... Kinetics: Homotetrameric channels expresse…
				T1day vs T8day	-4.98781
				control vs T8day	-20.924
cation homeostasis	125742760	kcnc1	potassium voltage-gated channel subfamily C member 1-like	control vs T8day	-10.3524		Voltage-gated potassium channel that plays an important role in the rapid repolarization of fast-firing brain neurons. The channel opens in response to the voltage difference across the membrane, forming a potassium-selective channel through which potassium ions pass in accordance with their electrochemical gradient (PubMed:25401298). Can form functional homotetrameric channels and heterotetramer…
cation homeostasis	125743020	kcna7a1	Potassium voltage-gated channel subfamily A member 7-like	control vs T8day	-2.83		Gene KCNA7: Mediates the voltage-dependent potassium ion permeability of excitable membranes. Assuming opened or closed conformations in response to the voltage difference across the membrane, the protein forms a potassium-selective channel through which potassium ions may pass in accordance with their electrochemical gradient
cation homeostasis	125746973	LOC125746973	voltage-dependent L-type calcium channel subunit alpha-1D-like	control vs T8day	-5.13054		Voltage-sensitive calcium channels (VSCC) mediate the entry of calcium ions into excitable cells and are also involved in a variety of calcium-dependent processes, including muscle contraction, hormone or neurotransmitter release, gene expression, cell motility, cell division and cell death. The isoform alpha-1D gives rise to L-type calcium currents. Long-lasting (L-type) calcium channels belong …
cation homeostasis	125750347	kcna1	potassium voltage-gated channel subfamily A member 1	control vs T8day	-16.0527		Voltage-gated potassium channel that mediates transmembrane potassium transport in excitable membranes, primarily in the brain and the central nervous system, but also in the kidney (PubMed:19903818). Contributes to the regulation of the membrane potential and nerve signaling, and prevents neuronal hyperexcitability (PubMed:17156368). Forms tetrameric potassium-selective channels through which po…
cytoskeletal & sarcomeric	125707762	actn1	actinin, alpha 1	control vs T8day	5.07039	actin cytoskeleton organization	F-actin cross-linking protein which is thought to anchor actin to a variety of intracellular structures. This is a bundling protein.
cytoskeletal & sarcomeric	125707848	actc1c	actin, alpha cardiac muscle	control vs T8day	11.6382		In vertebrates 3 main groups of actin isoforms, alpha, beta and gamma have been identified. The alpha actins are found in muscle tissues and are a major constituent of the contractile apparatus. The beta and gamma actins coexist in most cell types as components of the cytoskeleton and as mediators of internal cell motility.
cytoskeletal & sarcomeric	125707921	myh6	myosin-6-like	control vs T8day	215.939		From zfin: Predicted to have ATP binding activity; actin filament binding activity; and motor activity. Involved in heart contraction and heart development. Predicted to localize to myosin complex…
cytoskeletal & sarcomeric	125710119	myl1	myosin light chain 1, skeletal muscle isoform-like	control vs T8day	-4.5605		Non-regulatory myosin light chain required for proper formation and/or maintenance of myofibers, and thus appropriate muscle function
cytoskeletal & sarcomeric	125715397	eml6	echinoderm microtubule-associated protein-like 6	control vs T8day	4.40163		May modify the assembly dynamics of microtubules, such that microtubules are slightly longer, but more dynamic
cytoskeletal & sarcomeric	125716022	LOC125716022	myozenin-1-like	T1day vs T8day	6.56776		Myozenins may serve as intracellular binding proteins involved in linking Z-disk proteins such as alpha-actinin, gamma-filamin, TCAP/telethonin, LDB3/ZASP and localizing calcineurin signaling to the sarcomere. Plays an important role in the modulation of calcineurin signaling. May play a role in myofibrillogenesis
				control vs T8day	8.44717
cytoskeletal & sarcomeric	125717941	LOC125717941	myosin regulatory light chain 2, skeletal muscle	control vs T1day	5.60752		Gene MYL2: Contractile protein that plays a role in heart development and function (By similarity). Following phosphorylation, plays a role in cross-bridge cycling kinetics and cardiac muscle contraction by increasing myosin lever arm stiffness and promoting myosin head diffusion; ...
				T1day vs T8day	6.19734
				control vs T8day	34.0871
cytoskeletal & sarcomeric	125718434	pvalb6	parvalbumin 6	T1day vs T8day	-15.7865		In muscle, parvalbumin is thought to be involved in relaxation after contraction. It binds two calcium ions
				control vs T8day	-15.9116
cytoskeletal & sarcomeric	125738327	tubb2	tubulin beta-2A chain	control vs T8day	4.03069	microtubule cytoskeleton organization	Tubulin is the major constituent of microtubules. It binds two moles of GTP, one at an exchangeable site on the beta chain and one at a non-exchangeable site on the alpha chain.
cytoskeletal & sarcomeric	125738747	LOC125738747	myozenin-1-like	control vs T1day	-6.00723		Myozenins may serve as intracellular binding proteins involved in linking Z-disk proteins such as alpha-actinin, gamma-filamin, TCAP/telethonin, LDB3/ZASP and localizing calcineurin signaling to the sarcomere. Plays an important role in the modulation of calcineurin signaling. May play a role in myofibrillogenesis
				control vs T8day	-4.35035
cytoskeletal & sarcomeric	125738956	acta1b	actin alpha 1, skeletal muscle b	control vs T1day	-5.44081		Actins are highly conserved proteins that are involved in various types of cell motility and are ubiquitously expressed in all eukaryotic cells. In vertebrates 3 main groups of actin isoforms, alpha, beta and gamma have been identified. The alpha actins are found in muscle tissues and are a major constituent of the contractile apparatus. The beta and gamma actins coexist in most cell types as com…
				T1day vs T8day	8.18741
cytoskeletal & sarcomeric	125740219	xirp1	xin actin binding repeat containing 1	control vs T1day	44.8354	actin cytoskeleton organization, actin filament organization	Protects actin filaments from depolymerization
				control vs T8day	50.8998
cytoskeletal & sarcomeric	125742816	myo1d	myosin 1D	control vs T1day	6.1129	actin filament organization	Unconventional myosin that functions as actin-based motor protein with ATPase activity…
				control vs T8day	6.03782
cytoskeletal & sarcomeric	125746486	zgc:55461	beta-tubulin family protein	T1day vs T8day	4.83114	microtubule cytoskeleton organization	Tubulin is the major constituent of microtubules. It binds two moles of GTP, one at an exchangeable site on the beta chain and one at a non-exchangeable site on the alpha chain.
cytoskeletal & sarcomeric	125748631	cavin4b	caveolae associated protein 4b	control vs T8day	18.4866		From zfin: Involved in T-tubule organization and skeletal muscle fiber development. Predicted to localize to cytoplasm. Used to study muscular dystrophy. Is expressed in several structures, including adaxial cell; dorsal habenular nucleus; kidney; musculature system; and somite. Orthologous to human CAVIN4 (caveolae associated protein 4)
cytoskeletal & sarcomeric	125751135	mid1ip1l	mid1-interacting protein 1-like	control vs T8day	4.17944		Involved in stabilization of microtubules. May play a role in the regulation of lipogenesis (By similarity)
extracellular matrix	125705975	igdcc4	immunoglobulin superfamily DCC subclass member 4-like	control vs T1day	-2.22221	cell-cell adhesion	From zfin: Predicted to be involved in cell-cell adhesion. Predicted to be located in membrane. Is expressed in several structures, including lateral plate mesoderm; liver; nervous system; optic vesicle; and pronephric duct. Orthologous to human IGDCC4 (immunoglobulin superfamily DCC subclass member 4)
				control vs T8day	-2.68419
extracellular matrix	125711494	igsf9ba	immunoglobulin superfamily, member 9Ba	T1day vs T8day	2.43962	cell-cell adhesion	Transmembrane protein which is abundantly expressed in interneurons, where it may regulate inhibitory synapse development. May mediate homophilic cell adhesion.
				control vs T8day	4.33694
extracellular matrix	125713050	mmp28	matrix metallopeptidase 28	control vs T1day	2.90891	extracellular matrix organization	Can degrade casein. Could play a role in tissues homeostasis and repair
				control vs T8day	3.03225
extracellular matrix	125718088	si:ch211-106h11.3	CCN family member 1	control vs T8day	-2.34333	cell adhesion	Promotes cell proliferation, chemotaxis, angiogenesis and cell adhesion. Appears to play a role in wound healing by up-regulating, in skin fibroblasts, the expression of a number of genes involved in angiogenesis, inflammation and matrix remodeling including VEGA-A, VEGA-C, MMP1, MMP3, TIMP1, uPA, PAI-1 and integrins alpha-3 and alpha-5. CCN1-mediated gene regulation is dependent on heparin-bindi…
extracellular matrix	125718703	si:dkey-61l1.4	collagen alpha-1(I) chain-like	control vs T8day	4.11527	extracellular matrix organization	From zfin: Predicted to be an extracellular matrix structural constituent. Predicted to be involved in extracellular matrix organization. Predicted to be located in extracellular region. Predicted to be active in extracellular matrix and extracellular space.
extracellular matrix	125720044	epdl2	ependymin-like 2	control vs T8day	-4.57103	cell-matrix adhesion	From zfin: Predicted to enable calcium ion binding activity. Predicted to act upstream of or within cell-matrix adhesion. Predicted to be located in extracellular region. Predicted to be active in lysosome
extracellular matrix	125725156	ddr2l	discoidin domain receptor family, member 2, like	control vs T8day	4.10836		Tyrosine kinase involved in the regulation of tissues remodeling (PubMed:30449416). It functions as cell surface receptor for fibrillar collagen and regulates cell differentiation, remodeling of the extracellular matrix, cell migration and cell proliferation. Required for normal bone development. Regulates osteoblast differentiation and chondrocyte maturation via a signaling pathway that involves…
extracellular matrix	125727529	fmoda	fibromodulin a	control vs T8day	-37.4788		Affects the rate of fibrils formation. May have a primary role in collagen fibrillogenesis
extracellular matrix	125739784	nectin4a	nectin cell adhesion molecule 4a	control vs T8day	-2.9651	cell adhesion, homophilic cell adhesion via plasma membrane adhesion molecules	Seems to be involved in cell adhesion through trans-homophilic and -heterophilic interactions, the latter including specifically interactions with NECTIN1. Does not act as receptor for alpha-herpesvirus entry into cells.
extracellular matrix	125742456	ccn1	CCN family member 1-like	control vs T8day	2.28187	cell adhesion	Promotes cell proliferation, chemotaxis, angiogenesis and cell adhesion. Appears to play a role in wound healing by up-regulating, in skin fibroblasts, the expression of a number of genes involved in angiogenesis, inflammation and matrix remodeling including VEGA-A, VEGA-C, MMP1, MMP3, TIMP1, uPA, PAI-1 and integrins alpha-3 and alpha-5. CCN1-mediated gene regulation is dependent on heparin-bindi…
extracellular matrix	125745631	thbs4b	thrombospondin 4b	control vs T1day	5.96708	cell adhesion	Adhesive glycoprotein that mediates cell-to-cell and cell-to-matrix interactions and may be involved in various processes including cellular proliferation, migration, adhesion and attachment. May play a role in ER stress response (By similarity).
				control vs T8day	33.6665
extracellular matrix	125751636	cdh11	cadherin 11, type 2, OB-cadherin (osteoblast)	control vs T8day	4.64788	cell adhesion, cell-cell adhesion, homophilic cell adhesion via plasma membrane adhesion molecules	Cadherins are calcium-dependent cell adhesion proteins. They preferentially interact with themselves in a homophilic manner in connecting cells; cadherins may thus contribute to the sorting of heterogeneous cell types. Required for proper focal adhesion assembly (PubMed:33811546). Involved in the regulation of cell migration (PubMed:33811546)
lipid metabolism	125708108	nkl	antimicrobial peptide NK-lysin-like	T1day vs T8day	11.3661	lipid metabolic process	From zfin: Predicted to be involved in defense response to bacterium and lipid metabolic process. Is expressed in several structures, including caudal fin; digestive system; gill; immune system; and myeloid cell
				control vs T8day	22.6842
lipid metabolism	125709660	elovl7a	ELOVL fatty acid elongase 7a	control vs T1day	74.4584	lipid metabolic process	Catalyzes the first and rate-limiting reaction of the four reactions that constitute the long-chain fatty acids elongation cycle..... May participate in the production of saturated and polyunsaturated VLCFAs of different chain lengths that are involved in multiple biological processes as precursors of membrane lipids and lipid mediators.
				control vs T8day	105.189
lipid metabolism	125714471	selenoi	selenoprotein I	control vs T1day	12.289		Ethanolaminephosphotransferase that catalyzes the transfer of phosphoethanolamine/PE from CDP-ethanolamine to lipid acceptors, the final step in the synthesis of PE via the 'Kennedy' pathway (PubMed:17132865, PubMed:28052917, PubMed:29500230). PE is the second most abundant phospholipid of membranes in mammals and is involved in various membrane-related cellular processes (PubMed:17132865). The e…
				control vs T8day	18.7837
lipid metabolism	125719038	fam126a	family with sequence similarity 126 member A	control vs T1day	6.46447		Component of a complex required to localize phosphatidylinositol 4-kinase (PI4K) to the plasma membrane (PubMed:26571211). The complex acts as a regulator of phosphatidylinositol 4-phosphate (PtdIns4P) synthesis (PubMed:26571211). FAM126A plays a key role in oligodendrocytes formation, a cell type with expanded plasma membrane that requires generation of PtdIns4P (PubMed:26571211). …
				control vs T8day	5.80115
lipid metabolism	125720727	aacs	acetoacetyl-CoA synthetase	control vs T8day	4.55389	lipid metabolic process	Converts acetoacetate to acetoacetyl-CoA in the cytosol (By similarity). Ketone body-utilizing enzyme, responsible for the synthesis of cholesterol and fatty acids (By similarity).
unclassified	125719992	nrg2a	neuregulin 2a	T1day vs T8day	-2.52908	neural crest cell migration	Direct ligand for ERBB3 and ERBB4 tyrosine kinase receptors. Concomitantly recruits ERBB1 and ERBB2 coreceptors, resulting in ligand-stimulated tyrosine phosphorylation and activation of the ERBB receptors. May also promote the heterodimerization with the EGF receptor.
				control vs T8day	-3.47313
